# Interaction between induced and natural variation at *oil yellow1* delays reproductive maturity in maize

**DOI:** 10.1101/706846

**Authors:** Rajdeep S. Khangura, Bala P. Venkata, Sandeep R. Marla, Michael V. Mickelbart, Singha Dhungana, David M. Braun, Brian P. Dilkes, Gurmukh S. Johal

## Abstract

We previously demonstrated that maize (*Zea mays*) locus *very oil yellow1 (vey1)* encodes a putative cis-regulatory expression polymorphism at the magnesium chelatase subunit I gene (aka *oil yellow1*) that strongly modifies the chlorophyll content of the semi-dominant *Oy1-N1989* mutants. The *vey1* allele of Mo17 inbred line reduces chlorophyll content in the mutants leading to reduced photosynthetic output. *Oy1-N1989* mutants in B73 reached reproductive maturity four days later than wild-type siblings. Enhancement of *Oy1-N1989* by the Mo17 allele at the *vey1* QTL delayed maturity further, resulting in detection of a flowering time QTL in two bi-parental mapping populations crossed to *Oy1-N1989*. The near isogenic lines of B73 harboring the *vey1* allele from Mo17 delayed flowering of *Oy1-N1989* mutants by twelve days. Just as previously observed for chlorophyll content, *vey1* had no effect on reproductive maturity in the absence of the *Oy1-N1989* allele. Loss of chlorophyll biosynthesis in *Oy1-N1989* mutants and enhancement by *vey1* reduced CO_2_ assimilation. We attempted to separate the effects of photosynthesis on the induction of flowering from a possible impact of chlorophyll metabolites and retrograde signaling by manually reducing leaf area. Removal of leaves, independent of the *Oy1-N1989* mutant, delayed flowering but surprisingly reduced chlorophyll contents of emerging leaves. Thus, defoliation did not completely separate the identity of the signal(s) that regulates flowering time from changes in chlorophyll content in the foliage. These findings illustrate the necessity to explore the linkage between metabolism and the mechanisms that connect it to flowering time regulation.
