## Supplemental tables 1-3 for "Interaction between induced and natural variation at *oil yellow1* delays reproductive maturity in maize"

### Sheet: TableS1
Figure S1. The average value of the flowering traits in wild-type (WT) and mutant (MT) siblings of the F1 hybrids between Oy1-N1989/+:B73 (as a pollen-parent) with respective IBM-RILs.
IBM_ID	WT_DTA	WT_DTS	WT_ASI	MT_DTA	MT_DTS	MT_ASI	Ratio_DTA	Ratio_DTS
MO001	65	66	-1	74	74	0	1.14	1.12
MO003	62	65	-3	72	72	0	1.16	1.11
MO007	61	62	-1	73	72	1	1.2	1.16
MO008	62	64	-2	67	67	0	1.08	1.05
MO010	61	62	-1	68	67	1	1.11	1.08
MO013	64	65	-1	69	69	0	1.08	1.06
MO014	59	60	-1	75	75	0	1.27	1.25
MO016	64	65	-1	76	76	0	1.19	1.17
MO017	64	65	-1	69	68	1	1.08	1.05
MO018	62	64	-2	67	67	0	1.08	1.05
MO019	68	68	0	70	69	1	1.03	1.01
MO021	59	61	-2	76	76	0	1.29	1.25
MO022	67	67	0	72	70	2	1.07	1.04
MO023	60	61	-1	79	77	2	1.32	1.26
MO024	63	65	-2	69	67	2	1.1	1.03
MO025	60	61	-1	76	76	0	1.27	1.25
MO028	60	61	-1	76	76	0	1.27	1.25
MO029	65	66	-1	70	70	0	1.08	1.06
MO031	65	65	0	79	77	2	1.22	1.18
MO032	61	64	-3	74	74	0	1.21	1.16
MO033	62	65	-3	72	72	0	1.16	1.11
MO036	61	62	-1	74	73	1	1.21	1.18
MO039	60	62	-2	73	73	0	1.22	1.18
MO040	66	66	0	72	70	2	1.09	1.06
MO042	63	65	-2	68	68	0	1.08	1.05
MO044	59	59	0	75	75	0	1.27	1.27
M0045	60	62	-2	69	69	0	1.15	1.11
MO047	66	67	-1	76	75	1	1.15	1.12
MO048	66	67	-1	72	72	0	1.09	1.07
MO051	61	62	-1	75	75	0	1.23	1.21
MO052	61	61	0	67	67	0	1.1	1.1
MO054	65	66	-1	72	70	2	1.11	1.06
MO055	63	64	-1	65	65	0	1.03	1.02
MO056	64	65	-1	69	68	1	1.08	1.05
MO057	65	67	-2	68	68	0	1.05	1.01
MO060	62	63	-1	76	76	0	1.23	1.21
MO061	62	63	-1	66	68	-2	1.06	1.08
MO062	65	66	-1	69	68	1	1.06	1.03
MO063	60	62	-2	66	66	0	1.1	1.06
MO066	63	65	-2	69	70	-1	1.1	1.08
MO067	64	65	-1	68	68	0	1.06	1.05
MO074	63	64	-1	75	75	0	1.19	1.17
MO076	61	62	-1	74	74	0	1.21	1.19
MO077	66	66	0	78	77	1	1.18	1.17
MO079	64	65	-1	71	71	0	1.11	1.09
MO080	60	62	-2	70	70	0	1.17	1.13
MO081	59	60	-1	75	75	0	1.27	1.25
MO082	61	66	-5	80	80	0	1.31	1.21
MO083	61	63	-2	66	67	-1	1.08	1.06
MO085	62	64	-2	75	76	-1	1.21	1.19
MO086	61	63	-2	69	69	0	1.13	1.1
MO088	65	64	1	69	69	0	1.06	1.08
MO092	58	59	-1	63	64	-1	1.09	1.08
MO093	63	65	-2	72	72	0	1.14	1.11
MO097	58	60	-2	72	72	0	1.24	1.2
MO098	65	66	-1	73	73	0	1.12	1.11
MO099	67	68	-1	77	78	-1	1.15	1.15
MO101	61	62	-1	69	69	0	1.13	1.11
MO106	65	66	-1	72	71	1	1.11	1.08
MO109	66	66	0	71	69	2	1.08	1.05
MO110	62	62	0	75	75	0	1.21	1.21
MO113	63	64	-1	71	69	2	1.13	1.08
MO114	59	62	-3	69	72	-3	1.17	1.16
MO116	62	63	-1	71	72	-1	1.15	1.14
MO118	61	62	-1	67	68	-1	1.1	1.1
MO119	62	64	-2	75	74	1	1.21	1.16
MO121	60	62	-2	69	69	0	1.15	1.11
MO124	62	64	-2	65	66	-1	1.05	1.03
MO125	59	60	-1	68	69	-1	1.15	1.15
MO127	71	70	1	72	72	0	1.01	1.03
MO129	64	66	-2	79	79	0	1.23	1.2
MO130	67	69	-2	73	73	0	1.09	1.06
MO131	61	62	-1	68	69	-1	1.11	1.11
MO133	60	61	-1	75	75	0	1.25	1.23
MO134	64	65	-1	69	69	0	1.08	1.06
MO138	62	64	-2	66	66	0	1.06	1.03
MO141	74	75	-1	82	81	1	1.11	1.08
MO142	61	62	-1	67	67	0	1.1	1.08
MO146	65	66	-1	68	69	-1	1.05	1.05
MO147	60	62	-2	75	75	0	1.25	1.21
MO153	66	66	0	70	69	1	1.06	1.05
MO154	59	60	-1	72	72	0	1.22	1.2
MO156	61	63	-2	66	67	-1	1.08	1.06
MO157	62	64	-2	71	71	0	1.15	1.11
MO159	66	67	-1	76	76	0	1.15	1.13
MO160	65	66	-1	75	76	-1	1.15	1.15
MO161	64	66	-2	77	77	0	1.2	1.17
M0162	64	65	-1	77	77	0	1.2	1.18
MO165	64	65	-1	77	78	-1	1.2	1.2
MO168	62	65	-3	75	75	0	1.21	1.15
MO169	61	61	0	67	66	1	1.1	1.08
MO170	66	66	0	72	71	1	1.09	1.08
MO171	64	65	-1	68	67	1	1.06	1.03
MO174	61	62	-1	74	74	0	1.21	1.19
MO176	62	64	-2	76	77	-1	1.23	1.2
MO177	65	66	-1	79	78	1	1.22	1.18
MO178	59	61	-2	71	70	1	1.2	1.15
MO180	62	65	-3	66	66	0	1.06	1.02
MO181	59	61	-2	67	67	0	1.14	1.1
MO182	61	63	-2	73	73	0	1.2	1.16
MO183	61	64	-3	71	70	1	1.16	1.09
MO184	63	64	-1	76	76	0	1.21	1.19
MO185	63	65	-2	69	70	-1	1.1	1.08
MO186	70	69	1	79	78	1	1.13	1.13
MO189	64	65	-1	69	68	1	1.08	1.05
MO191	61	64	-3	75	75	0	1.23	1.17
MO192	61	62	-1	82	81	1	1.34	1.31
MO194	62	64	-2	69	69	0	1.11	1.08
MO195	65	66	-1	69	69	0	1.06	1.05
MO196	62	62	0	66	68	-2	1.06	1.1
MO197	62	64	-2	70	70	0	1.13	1.09
MO198	66	66	0	71	69	2	1.08	1.05
MO199	63	65	-2	70	70	0	1.11	1.08
MO200	62	64	-2	69	69	0	1.11	1.08
MO201	60	61	-1	73	73	0	1.22	1.2
MO204	62	63	-1	77	77	0	1.24	1.22
MO205	59	60	-1	70	69	1	1.19	1.15
MO206	59	60	-1	66	66	0	1.12	1.1
MO208	65	66	-1	71	70	1	1.09	1.06
MO209	61	61	0	65	65	0	1.07	1.07
MO214	60	61	-1	69	71	-2	1.15	1.16
MO215	60	60	0	74	74	0	1.23	1.23
MO216	60	61	-1	67	68	-1	1.12	1.11
MO218	61	62	-1	77	77	0	1.26	1.24
MO219	61	63	-2	67	67	0	1.1	1.06
MO220	65	66	-1	72	72	0	1.11	1.09
MO222	63	64	-1	66	67	-1	1.05	1.05
MO223	61	62	-1	68	67	1	1.11	1.08
MO224	60	61	-1	66	66	0	1.1	1.08
MO225	65	67	-2	79	78	1	1.22	1.16
MO228	64	65	-1	75	75	0	1.17	1.15
MO229	60	62	-2	67	68	-1	1.12	1.1
MO232	66	67	-1	71	71	0	1.08	1.06
MO233	64	65	-1	70	71	-1	1.09	1.09
MO237	61	63	-2	76	76	0	1.25	1.21
MO240	61	62	-1	74	74	0	1.21	1.19
MO241	66	66	0	69	71	-2	1.05	1.08
MO244	61	61	0	74	74	0	1.21	1.21
MO248	61	62	-1	69	69	0	1.13	1.11
MO250	62	62	0	78	77	1	1.26	1.24
MO253	59	60	-1	81	79	2	1.37	1.32
MO255	65	66	-1	76	77	-1	1.17	1.17
MO256	62	65	-3	80	79	1	1.29	1.22
MO258	60	61	-1	75	75	0	1.25	1.23
MO262	59	60	-1	75	75	0	1.27	1.25
MO263	62	64	-2	77	77	0	1.24	1.2
MO264	62	67	-5	76	76	0	1.23	1.13
MO265	60	61	-1	69	68	1	1.15	1.11
MO266	61	62	-1	68	68	0	1.11	1.1
MO267	61	63	-2	69	70	-1	1.13	1.11
MO269	61	62	-1	68	68	0	1.11	1.1
MO270	65	66	-1	70	68	2	1.08	1.03
MO271	62	64	-2	66	68	-2	1.06	1.06
MO272	65	66	-1	74	74	0	1.14	1.12
MO274	61	63	-2	68	69	-1	1.11	1.1
MO275	66	67	-1	78	79	-1	1.18	1.18
MO276	62	62	0	71	70	1	1.15	1.13
MO277	62	64	-2	69	69	0	1.11	1.08
MO279	66	68	-2	81	80	1	1.23	1.18
MO280	65	65	0	68	68	0	1.05	1.05
MO282	61	62	-1	75	75	0	1.23	1.21
MO286	61	65	-4	77	76	1	1.26	1.17
MO287	65	66	-1	80	79	1	1.23	1.2
MO292	58	59	-1	73	73	0	1.26	1.24
MO295	62	62	0	68	66	2	1.1	1.06
MO296	64	65	-1	74	75	-1	1.16	1.15
MO297	64	65	-1	71	70	1	1.11	1.08
MO298	63	64	-1	69	68	1	1.1	1.06
MO300	69	69	0	77	77	0	1.12	1.12
MO301	63	64	-1	72	73	-1	1.14	1.14
MO304	64	65	-1	76	76	0	1.19	1.17
MO305	62	65	-3	69	69	0	1.11	1.06
MO307	70	69	1	77	75	2	1.1	1.09
MO311	64	64	0	70	68	2	1.09	1.06
MO313	61	62	-1	75	75	0	1.23	1.21
MO314	65	64	1	69	70	-1	1.06	1.09
MO318	62	65	-3	76	76	0	1.23	1.17
MO321	63	64	-1	69	69	0	1.1	1.08
MO322	67	68	-1	69	68	1	1.03	1
MO325	64	65	-1	71	69	2	1.11	1.06
MO326	65	66	-1	75	74	1	1.15	1.12
MO328	63	64	-1	76	77	-1	1.21	1.2
MO331	64	66	-2	71	71	0	1.11	1.08
MO334	58	60	-2	68	66	2	1.17	1.1
MO335	62	64	-2	71	70	1	1.15	1.09
MO337	62	63	-1	68	68	0	1.1	1.08
MO340	62	63	-1	71	71	0	1.15	1.13
MO341	61	62	-1	78	76	2	1.28	1.23
MO344	65	66	-1	76	75	1	1.17	1.14
MO345	63	64	-1	72	71	1	1.14	1.11
MO346	65	66	-1	70	69	1	1.08	1.05
MO347	59	62	-3	76	75	1	1.29	1.21
MO349	62	64	-2	75	75	0	1.21	1.17
MO351	59	60	-1	66	66	0	1.12	1.1
MO352	60	62	-2	67	67	0	1.12	1.08
MO353	67	69	-2	69	69	0	1.03	1
MO354	60	61	-1	76	75	1	1.27	1.23
MO355	59	60	-1	67	68	-1	1.14	1.13
MO356	63	64	-1	73	74	-1	1.16	1.16
MO357	62	62	0	68	69	-1	1.1	1.11
MO358	59	60	-1	68	68	0	1.15	1.13
MO360	58	60	-2	67	67	0	1.16	1.12
MO361	62	63	-1	74	74	0	1.19	1.17
MO362	63	64	-1	69	68	1	1.1	1.06
MO364	61	63	-2	70	69	1	1.15	1.1
MO368	61	62	-1	67	67	0	1.1	1.08
MO369	61	63	-2	67	67	0	1.1	1.06
MO372	63	65	-2	77	76	1	1.22	1.17
MO373	67	67	0	81	80	1	1.21	1.19
MO378	64	65	-1	68	68	0	1.06	1.05
MO379	60	61	-1	77	78	-1	1.28	1.28
MO380	59	61	-2	67	67	0	1.14	1.1
MO381	59	60	-1	66	67	-1	1.12	1.12
MO382	61	62	-1	69	70	-1	1.13	1.13
MO383	64	66	-2	77	77	0	1.2	1.17
MO384	63	65	-2	78	77	1	1.24	1.18

### Sheet: TableS2
Table S2. The average value of the flowering traits in wild-type (WT) and mutant (MT) siblings of the F1 hybrids between Oy1-N1989/+:B73 (as a pollen-parent) with respective Syn10-DH line.
Syn10_ID	WT_DTA	WT_DTS	WT_ASI	MT_DTA	MT_DTS	MT_ASI	Ratio_DTA	Ratio_DTS
M0001	55	56	-1	67	68	-1	1.22	1.21
M0002	55	57	-2	59	60	-1	1.07	1.05
M0009	57	58	-1	63	64	-1	1.11	1.1
M0010	55	57	-2	69	69	0	1.25	1.21
M0011	56	57	-1	63	64	-1	1.13	1.12
M0012	55	56	-1	60	61	-1	1.09	1.09
M0015	56	58	-2	62	62	0	1.11	1.07
M0019	56	57	-1	69	70	-1	1.23	1.23
M0020	55	57	-2	68	69	-1	1.24	1.21
M0023	55	56	-1	60	61	-1	1.09	1.09
M0024	56	58	-2	59	60	-1	1.05	1.03
M0025	55	57	-2	59	60	-1	1.07	1.05
M0027	57	59	-2	68	69	-1	1.19	1.17
M0029	55	56	-1	61	62	-1	1.11	1.11
M0030	57	60	-3	63	64	-1	1.11	1.07
M0032	55	57	-2	61	62	-1	1.11	1.09
M0034	56	57	-1	60	62	-2	1.07	1.09
M0036	55	56	-1	68	70	-2	1.24	1.25
M0038	56	57	-1	60	61	-1	1.07	1.07
M0041	56	57	-1	59	60	-1	1.05	1.05
M0042	58	59	-1	62	63	-1	1.07	1.07
M0043	57	60	-3	59	62	-3	1.04	1.03
M0047	55	56	-1	69	71	-2	1.25	1.27
M0049	58	60	-2	67	69	-2	1.16	1.15
M0050	56	58	-2	59	60	-1	1.05	1.03
M0053	55	57	-2	58	59	-1	1.05	1.04
M0054	55	57	-2	58	60	-2	1.05	1.05
M0055	55	58	-3	70	71	-1	1.27	1.22
M0056	56	56	0	65	65	0	1.16	1.16
M0057	58	59	-1	64	64	0	1.1	1.08
M0061	56	58	-2	69	70	-1	1.23	1.21
M0062	57	59	-2	62	64	-2	1.09	1.08
M0068	56	57	-1	68	69	-1	1.21	1.21
M0069	55	56	-1	58	59	-1	1.05	1.05
M0070	58	60	-2	68	69	-1	1.17	1.15
M0074	55	56	-1	68	69	-1	1.24	1.23
M0076	55	57	-2	64	65	-1	1.16	1.14
M0078	55	57	-2	60	61	-1	1.09	1.07
M0084	55	57	-2	70	71	-1	1.27	1.25
M0090	55	56	-1	58	59	-1	1.05	1.05
M0091	55	56	-1	58	59	-1	1.05	1.05
M0092	57	58	-1	58	59	-1	1.02	1.02
M0093	55	56	-1	58	58	0	1.05	1.04
M0095	55	56	-1	61	62	-1	1.11	1.11
M0105	55	56	-1	59	61	-2	1.07	1.09
M0108	56	58	-2	61	62	-1	1.09	1.07
M0109	57	59	-2	62	62	0	1.09	1.05
M0111	54	55	-1	57	58	-1	1.06	1.05
M0116	58	60	-2	64	65	-1	1.1	1.08
M0118	54	55	-1	60	60	0	1.11	1.09
M0119	56	56	0	61	61	0	1.09	1.09
M0120	56	58	-2	61	63	-2	1.09	1.09
M0126	56	57	-1	61	61	0	1.09	1.07
M0130	54	56	-2	#VALUE!	#VALUE!	#VALUE!	#VALUE!	#VALUE!
M0136	55	56	-1	62	62	0	1.13	1.11
M0317	58	60	-2	59	61	-2	1.02	1.02
M0316	57	59	-2	62	62	0	1.09	1.05
M0315	55	57	-2	67	68	-1	1.22	1.19
M0312	55	56	-1	60	61	-1	1.09	1.09
M0305	55	57	-2	70	72	-2	1.27	1.26
M0298	57	57	0	62	62	0	1.09	1.09
M0296	56	57	-1	59	61	-2	1.05	1.07
M0295	56	58	-2	61	62	-1	1.09	1.07
M0293	56	57	-1	66	67	-1	1.18	1.18
M0290	57	59	-2	60	61	-1	1.05	1.03
M0285	54	55	-1	59	62	-3	1.09	1.13
M0272	56	57	-1	61	62	-1	1.09	1.09
M0267	57	58	-1	61	62	-1	1.07	1.07
M0266	55	57	-2	68	69	-1	1.24	1.21
M0264	56	57	-1	61	62	-1	1.09	1.09
M0262	57	59	-2	59	60	-1	1.04	1.02
M0258	57	58	-1	62	64	-2	1.09	1.1
M0256	55	56	-1	66	68	-2	1.2	1.21
M0253	56	58	-2	60	62	-2	1.07	1.07
M0252	56	58	-2	61	62	-1	1.09	1.07
M0250	56	57	-1	69	70	-1	1.23	1.23
M0249	55	56	-1	70	71	-1	1.27	1.27
M0245	55	56	-1	57	58	-1	1.04	1.04
M0243	56	58	-2	59	61	-2	1.05	1.05
M0240	55	57	-2	68	70	-2	1.24	1.23
M0237	56	57	-1	59	61	-2	1.05	1.07
M0234	55	56	-1	61	62	-1	1.11	1.11
M0231	55	56	-1	70	71	-1	1.27	1.27
M0230	55	56	-1	61	62	-1	1.11	1.11
M0227	56	58	-2	70	72	-2	1.25	1.24
M0223	57	59	-2	70	72	-2	1.23	1.22
M0221	57	59	-2	61	62	-1	1.07	1.05
M0218	55	56	-1	60	61	-1	1.09	1.09
M0217	55	57	-2	59	60	-1	1.07	1.05
M0215	57	59	-2	59	61	-2	1.04	1.03
M0212	57	59	-2	62	62	0	1.09	1.05
M0210	57	60	-3	62	62	0	1.09	1.03
M0209	56	57	-1	57	58	-1	1.02	1.02
M0208	55	57	-2	61	62	-1	1.11	1.09
M0206	57	58	-1	63	64	-1	1.11	1.1
M0202	55	56	-1	68	70	-2	1.24	1.25
M0198	55	57	-2	59	60	-1	1.07	1.05
M0196	57	58	-1	60	62	-2	1.05	1.07
M0195	55	57	-2	61	61	0	1.11	1.07
M0193	55	57	-2	61	62	-1	1.11	1.09
M0189	57	58	-1	59	60	-1	1.04	1.03
M0188	55	58	-3	58	61	-3	1.05	1.05
M0184	56	57	-1	59	61	-2	1.05	1.07
M0179	55	56	-1	60	61	-1	1.09	1.09
M0178	58	59	-1	63	64	-1	1.09	1.08
M0175	56	57	-1	61	62	-1	1.09	1.09
M0173	56	57	-1	60	62	-2	1.07	1.09
M0172	55	56	-1	69	69	0	1.25	1.23
M0171	56	58	-2	68	69	-1	1.21	1.19
M0169	55	57	-2	68	69	-1	1.24	1.21
M0166	56	57	-1	61	62	-1	1.09	1.09
M0162	57	58	-1	59	61	-2	1.04	1.05
M0159	56	58	-2	70	71	-1	1.25	1.22
M0156	59	61	-2	70	74	-4	1.19	1.21
M0155	57	56	1	61	60	1	1.07	1.07
M0152	57	59	-2	71	75	-4	1.25	1.27
M0145	58	60	-2	71	72	-1	1.22	1.2
M0138	54	55	-1	57	58	-1	1.06	1.05
M0319	56	58	-2	62	63	-1	1.11	1.09
M0324	55	58	-3	58	63	-5	1.05	1.09
M0328	57	58	-1	68	69	-1	1.19	1.19
M0330	56	58	-2	69	70	-1	1.23	1.21
M0332	54	56	-2	61	62	-1	1.13	1.11
M0335	58	59	-1	61	62	-1	1.05	1.05
M0336	56	58	-2	61	62	-1	1.09	1.07
M0340	56	57	-1	61	62	-1	1.09	1.09
M0341	56	58	-2	61	62	-1	1.09	1.07
M0345	58	60	-2	70	73	-3	1.21	1.22
M0347	56	58	-2	61	62	-1	1.09	1.07
M0349	56	58	-2	58	60	-2	1.04	1.03
M0356	54	55	-1	69	70	-1	1.28	1.27
M0357	56	58	-2	61	63	-2	1.09	1.09
M0358	57	59	-2	61	62	-1	1.07	1.05
M0366	55	58	-3	71	73	-2	1.29	1.26
M0372	56	57	-1	60	61	-1	1.07	1.07
M0373	55	56	-1	69	70	-1	1.25	1.25
M0374	55	56	-1	70	71	-1	1.27	1.27
M0375	55	59	-4	60	61	-1	1.09	1.03
M0376	56	56	0	71	72	-1	1.27	1.29
M0381	56	57	-1	68	69	-1	1.21	1.21
M0382	58	60	-2	66	67	-1	1.14	1.12
M0385	58	59	-1	62	64	-2	1.07	1.08
M0388	56	58	-2	60	62	-2	1.07	1.07
M0389	57	59	-2	61	62	-1	1.07	1.05
M0390	57	59	-2	73	75	-2	1.28	1.27
M0391	58	60	-2	74	75	-1	1.28	1.25
M0396	55	58	-3	60	62	-2	1.09	1.07
M0401	56	57	-1	61	62	-1	1.09	1.09
M0404	55	56	-1	70	71	-1	1.27	1.27
M0405	55	56	-1	70	73	-3	1.27	1.3
M0407	56	56	0	62	63	-1	1.11	1.13
M0412	56	57	-1	61	62	-1	1.09	1.09
M0414	55	56	-1	60	60	0	1.09	1.07
M0422	58	59	-1	72	74	-2	1.24	1.25
M0424	55	57	-2	60	61	-1	1.09	1.07
M0427	56	57	-1	59	61	-2	1.05	1.07
M0428	58	60	-2	60	61	-1	1.03	1.02
M0429	57	58	-1	60	61	-1	1.05	1.05
M0430	55	57	-2	59	61	-2	1.07	1.07
M0431	58	60	-2	68	69	-1	1.17	1.15
M0433	56	57	-1	62	64	-2	1.11	1.12
M0434	56	58	-2	61	63	-2	1.09	1.09
M0436	56	58	-2	61	63	-2	1.09	1.09
M0438	55	57	-2	59	61	-2	1.07	1.07
M0443	55	56	-1	67	68	-1	1.22	1.21
M0444	55	56	-1	60	61	-1	1.09	1.09
M0448	55	57	-2	60	61	-1	1.09	1.07
M0450	55	56	-1	69	69	0	1.25	1.23
M0453	57	58	-1	62	62	0	1.09	1.07
M0454	55	56	-1	58	59	-1	1.05	1.05
M0457	55	56	-1	71	72	-1	1.29	1.29
M0461	55	57	-2	61	62	-1	1.11	1.09
M0463	55	57	-2	57	59	-2	1.04	1.04
M0465	56	58	-2	70	71	-1	1.25	1.22
M0466	55	57	-2	59	60	-1	1.07	1.05
M0469	57	59	-2	60	62	-2	1.05	1.05
M0471	55	55	0	70	71	-1	1.27	1.29
M0472	55	56	-1	60	61	-1	1.09	1.09
M0474	55	57	-2	60	61	-1	1.09	1.07
M0476	57	58	-1	67	68	-1	1.18	1.17
M0477	60	61	-1	70	72	-2	1.17	1.18
M0479	55	57	-2	69	70	-1	1.25	1.23
M0481	56	58	-2	60	62	-2	1.07	1.07
M0487	54	56	-2	59	61	-2	1.09	1.09
M0489	58	59	-1	69	71	-2	1.19	1.2
M0491	57	58	-1	62	63	-1	1.09	1.09
M0492	56	57	-1	58	59	-1	1.04	1.04
M0494	55	56	-1	58	60	-2	1.05	1.07
M0630	56	57	-1	70	72	-2	1.25	1.26
M0624	57	59	-2	65	66	-1	1.14	1.12
M0623	56	57	-1	64	65	-1	1.14	1.14
M0619	56	57	-1	68	69	-1	1.21	1.21
M0618	57	59	-2	62	63	-1	1.09	1.07
M0617	56	58	-2	60	62	-2	1.07	1.07
M0614	56	57	-1	61	62	-1	1.09	1.09
M0613	55	58	-3	58	60	-2	1.05	1.03
M0611	58	60	-2	62	63	-1	1.07	1.05
M0609	57	58	-1	71	72	-1	1.25	1.24
M0597	55	57	-2	58	61	-3	1.05	1.07
M0594	56	58	-2	61	62	-1	1.09	1.07
M0590	55	57	-2	60	61	-1	1.09	1.07
M0589	56	57	-1	63	65	-2	1.13	1.14
M0588	57	59	-2	74	77	-3	1.3	1.31
M0587	56	58	-2	71	72	-1	1.27	1.24
M0583	57	58	-1	61	63	-2	1.07	1.09
M0581	56	57	-1	61	62	-1	1.09	1.09
M0580	58	59	-1	62	63	-1	1.07	1.07
M0577	57	59	-2	62	64	-2	1.09	1.08
M0566	56	58	-2	62	63	-1	1.11	1.09
M0565	58	59	-1	65	67	-2	1.12	1.14
M0564	60	61	-1	64	66	-2	1.07	1.08
M0563	58	59	-1	69	70	-1	1.19	1.19
M0562	56	58	-2	69	70	-1	1.23	1.21
M0575	56	57	-1	70	71	-1	1.25	1.25
M0574	55	57	-2	61	62	-1	1.11	1.09
M0573	55	56	-1	62	62	0	1.13	1.11
M0571	55	57	-2	70	72	-2	1.27	1.26
M0561	56	57	-1	64	63	1	1.14	1.11
M0560	56	58	-2	62	62	0	1.11	1.07
M0559	56	57	-1	60	61	-1	1.07	1.07
M0558	58	59	-1	72	73	-1	1.24	1.24
M0557	55	56	-1	60	60	0	1.09	1.07
M0556	55	57	-2	71	76	-5	1.29	1.33
M0553	55	57	-2	60	61	-1	1.09	1.07
M0551	55	56	-1	71	72	-1	1.29	1.29
M0550	55	56	-1	61	61	0	1.11	1.09
M0549	59	61	-2	61	63	-2	1.03	1.03
M0548	58	60	-2	69	69	0	1.19	1.15
M0546	58	59	-1	64	65	-1	1.1	1.1
M0545	57	58	-1	62	62	0	1.09	1.07
M0543	55	57	-2	61	62	-1	1.11	1.09
M0544	56	58	-2	70	71	-1	1.25	1.22
M0540	55	57	-2	58	60	-2	1.05	1.05
M0538	56	57	-1	60	62	-2	1.07	1.09
M0537	58	59	-1	61	62	-1	1.05	1.05
M0535	56	57	-1	60	62	-2	1.07	1.09
M0534	58	58	0	61	61	0	1.05	1.05
M0533	56	57	-1	61	62	-1	1.09	1.09
M0532	61	62	-1	67	68	-1	1.1	1.1
M0527	58	59	-1	62	63	-1	1.07	1.07
M0525	56	58	-2	60	61	-1	1.07	1.05
M0519	57	59	-2	63	65	-2	1.11	1.1
M0517	55	57	-2	60	62	-2	1.09	1.09
M0513	56	57	-1	63	64	-1	1.13	1.12
M0512	54	56	-2	58	59	-1	1.07	1.05
M0510	56	57	-1	60	62	-2	1.07	1.09
M0509	55	57	-2	70	72	-2	1.27	1.26
M0506	57	57	0	72	74	-2	1.26	1.3
M0502	55	56	-1	60	61	-1	1.09	1.09
M0500	56	57	-1	57	59	-2	1.02	1.04
M0498	57	59	-2	67	68	-1	1.18	1.15

### Sheet: TableS3
Table S3. The average value of the flowering traits in the wild-type (WT) and mutant (MT) siblings of the F1 hybrids between Oy1-N1989/+:B73 (as a pollen-parent) with respective BM-NILs. Parental (B73 and Mo17) F1 crosses that were planted as checks in each replication are given for comparison.
Pedigree	vey1 allele	Background	WT_DTA	WT_DTS	MT_DTA	MT_DTS	Ratio_DTA	Ratio_DTS
B73	B73		59.5	61.5	63	65	1.06	1.06
Mo17	Mo17		53	54.5	65	67	1.23	1.23
b094	Mo17	B73	59.5	60	72	74	1.21	1.23
b047	Mo17	B73	58.5	57.5	70	71	1.2	1.24
b107	Mo17	B73	60.5	60.5	72.5	74.5	1.2	1.23
b001	Mo17	B73	60	61	71.5	73.5	1.19	1.2
b123	Mo17	B73	60	61	71	72.5	1.18	1.19
b182	Mo17	B73	60.5	61.5	70.5	72.5	1.17	1.18
b049	Mo17	B73	61.5	63.5	73	75.5	1.19	1.19
b189	Mo17	B73	60.5	61.5	73	74	1.22	1.2
b132	B73	B73	61.5	62.5	67.5	69	1.1	1.1
b087	B73	B73	62.5	63.5	65	66.5	1.04	1.05
b092	B73	B73	60.5	62	64.5	66	1.07	1.06
b121	B73	B73	60	61.5	65	66.5	1.08	1.08
b035	B73	B73	59	60.5	62	63	1.05	1.04
b135	B73	B73	59.5	61	63	65.5	1.06	1.07
b185	B73	B73	60.5	62	66.5	68.5	1.1	1.1
b142	B73	B73	60	61	64.5	66.5	1.08	1.09
b030	B73	B73	58.5	59.5	62.5	63.5	1.07	1.07
b155	B73	B73	62.5	64	68.5	70.5	1.1	1.1
b139	B73	B73	56	57.5	60.5	62.5	1.08	1.09
b120	B73	B73	60.5	62.5	64	66.5	1.06	1.06
b055	B73	B73	61	62	64	66	1.05	1.06
b125	B73	B73	57.5	60.5	62	63.5	1.08	1.05
m043	Mo17	Mo17	54.5	55.5	66	67	1.21	1.21
m093	Mo17	Mo17	54.5	55.5	64.5	66.5	1.18	1.2
m035	Mo17	Mo17	54.5	59.5	65	66.5	1.19	1.12
m022	Mo17	Mo17	55.5	57	65	67.5	1.17	1.18
m051	Mo17	Mo17	56	57	66	67.5	1.18	1.18
m038	Mo17	Mo17	56	57.5	68.5	67	1.22	1.17
mo27	Mo17	Mo17	55	57.5	65	67	1.18	1.17
m079	Mo17	Mo17	54.5	54.5	63	64.5	1.16	1.18
m008	Mo17	Mo17	54.5	56	64.5	66.5	1.18	1.19
m002	Mo17	Mo17	57.5	59	63.5	65.5	1.11	1.11
m048	Mo17	Mo17	55.5	55.5	66.5	67	1.2	1.21
m097	B73	Mo17	56.5	57	59.5	61	1.05	1.07
mo24	B73	Mo17	57	58	61.5	62.5	1.08	1.08
